# Identification of phenotypic and transcriptomic signatures underpinning maize crown root systems

**DOI:** 10.1101/2024.08.20.608626

**Authors:** Jodi B. Callwood, Ella G. Townsend, Shikha Malik, Melissa A. Draves, Jasper Khor, Jackson P. Marshall, Heather Sweers, Craig L. Cowling, Justin W. Walley, Dior R. Kelley

## Abstract

Maize is pivotal in supporting global agriculture and addressing food security challenges. Crop root systems are critical for water uptake and nutrient acquisition, which impacts yield. Quantitative trait phenotyping is essential to understand better the genetic factors underpinning maize root growth and development. Root systems are challenging to phenotype given their below-ground, soil-bound nature. In addition, manual trait annotations of root images are tedious and can lead to inaccuracies and inconsistencies between individuals, resulting in data discrepancies. To address these issues, we have developed an automated phenotyping pipeline for field-grown maize crown roots by leveraging open-source software. Phenotypic variation of 20 maize genotypes from the Wisconsin Diversity panel was significant for numerous root traits, suggesting a genetic basis for the observed developmental deviations. In addition, juvenile root traits from controlled environment conditions exhibited inconsistent correlation with field-grown adult root traits, underscoring the developmental plasticity prevalent during maize root morphogenesis. Transcripts involved in hormone signaling and stress responses were among differentially expressed genes in roots from 20 maize genotypes, suggesting many molecular processes may underlie the observed phenotypic variance. This study furthers our understanding of genotype-phenotype relationships, which is relevant for informing agricultural strategies to improve maize root physiology.
