## Supplemental Table S6 for "Identification of phenotypic and transcriptomic signatures underpinning maize crown root systems"

### Sheet: Read Me
Supplemental Table S6. Mean root trait values for 22 genotypes used for heirarchical clustering.

### Sheet: RootTrait_heatmap_values
	Genotype	mean_Median_root_num	Maximum.Number.of.Roots	Number.of.Root.Tips	Total.Root.Length.mm	Depth.mm	Maximum.Width.mm	Width.to.Depth.Ratio	Network.Area.mm2	Convex.Area.mm2	Solidity	Lower.Root.Area.mm2	Average.Diameter.mm	Median.Diameter.mm	Maximum.Diameter.mm	Perimeter.mm	Volume.mm3	Surface.Area.mm2	Holes	Average.Hole.Size.mm2	Average.Root.Orientation.deg	Shallow.Angle.Frequency	Steep.Angle.Frequency	Medium.Angle.Frequency	Root.Length.Diameter.Range.1.mm	Root.Length.Diameter.Range.2.mm	Root.Length.Diameter.Range.3.mm	Root.Length.Diameter.Range.4.mm	Root.Length.Diameter.Range.5.mm	Root.Length.Diameter.Range.6.mm	Root.Length.Diameter.Range.7.mm	Root.Length.Diameter.Range.8.mm	Projected.Area.Diameter.Range.1.mm2	Projected.Area.Diameter.Range.2.mm2	Projected.Area.Diameter.Range.3.mm2	Projected.Area.Diameter.Range.4.mm2	Projected.Area.Diameter.Range.5.mm2	Projected.Area.Diameter.Range.6.mm2	Projected.Area.Diameter.Range.7.mm2	Projected.Area.Diameter.Range.8.mm2	Actual_Surface_Area	Surf.Area.Diameter.Range.1.mm2	Surf.Area.Diameter.Range.2.mm2	Surf.Area.Diameter.Range.3.mm2	Surf.Area.Diameter.Range.4.mm2	Surf.Area.Diameter.Range.5.mm2	Surf.Area.Diameter.Range.6.mm2	Surf.Area.Diameter.Range.7.mm2	Surf.Area.Diameter.Range.8.mm2
1	A239	0.128311	0.147745	0.0148268	0.118888	0.0163523	0.208081	0.184808	-0.055012	0.191709	-0.59672	0.295957	-0.181273	0.109142	-0.626141	0.118625	-0.555744	-0.176563	0.311336	-0.088027	0.234471	-0.38802	-0.0516657	0.704355	0.144142	0.212464	0.135268	0.186563	0.203754	0.0626408	-0.437153	-0.834547	0.166825	0.215469	0.127825	0.189409	0.204975	0.0202759	-0.456043	-0.772099	0.0529392	0.166677	0.215421	0.127872	0.189425	0.205033	0.0204278	-0.45592	-0.772161
2	A401	-0.526108	-0.776317	-0.874642	-0.994302	-1.0055	-0.167301	1.17802	-0.984749	-1.03752	0.833237	-0.900684	1.22453	1.0554	-0.162913	-1.12411	-0.275252	-0.771699	-0.87736	-0.41725	0.0594923	-0.167557	-0.113387	0.430757	-0.886778	-0.996852	-0.969521	-0.976647	-0.958276	-0.773309	0.0249261	0.0842683	-0.893435	-0.998743	-0.96601	-0.976961	-0.956586	-0.727508	0.0272785	0.0748241	-0.898766	-0.893339	-0.998709	-0.966024	-0.976959	-0.956524	-0.727543	0.0270864	0.0749803
3	A682	-0.646923	-0.224783	-0.029746	0.0309277	0.727518	-0.197397	-0.671763	0.113861	0.326364	-0.607632	1.11138	0.0912961	0.144068	0.317011	-0.0452052	0.201747	0.145642	0.0307655	0.0291317	0.544527	-0.411336	0.643613	-0.224146	-0.0866992	0.0816274	-0.203959	-0.11428	0.150016	0.420205	-0.138023	0.19837	-0.0418112	0.0708101	-0.209121	-0.111783	0.156994	0.405242	-0.143682	0.217293	0.0938415	-0.0420201	0.0708041	-0.209057	-0.111458	0.157201	0.405392	-0.143852	0.217176
4	AS6103	0.549153	0.54156	0.370535	0.628712	0.425494	0.276623	-0.12352	0.422491	0.427675	-0.367933	0.409105	-0.827545	-0.66121	-0.674344	0.708027	-0.286493	0.265976	0.704597	-0.116563	-0.170055	0.181888	-0.0463348	-0.232099	0.61706	0.802427	0.603297	0.713218	0.594915	0.208636	-0.269564	-0.474055	0.652237	0.791941	0.606891	0.716093	0.587541	0.175286	-0.275998	-0.502416	0.465858	0.652001	0.791919	0.606811	0.716006	0.587661	0.175275	-0.275919	-0.502308
5	B73	0.128311	0.477698	0.483715	0.857124	0.618388	0.803833	0.0422063	0.930132	0.644326	0.0975076	0.348374	-0.339421	-0.296926	-0.00158766	0.728406	0.613773	0.951694	0.775994	-0.171412	-0.360225	0.495199	-0.0635299	-0.718941	0.570594	0.598525	0.907022	0.947631	0.783046	0.886484	0.767093	0.393825	0.551781	0.61176	0.911709	0.944277	0.783174	0.903936	0.757047	0.295261	0.981346	0.551838	0.611694	0.911671	0.944198	0.78337	0.903954	0.757157	0.295365
6	DKIB02	1.07582	1.21566	1.5638	1.28218	0.49989	1.10063	0.0849252	1.34594	1.17148	-0.3334	0.918052	-0.577117	-0.647715	0.137142	1.48571	0.824211	1.21946	0.792846	0.119079	-0.176552	0.172745	-0.235973	0.046412	1.29438	1.18212	1.1972	1.19785	0.905142	0.988625	0.675167	0.554974	1.28483	1.17263	1.20314	1.19164	0.90397	1.00728	0.665136	0.492286	1.22017	1.28479	1.17266	1.20292	1.19141	0.903901	1.00728	0.664992	0.492285
7	J8606	-0.36502	-0.451202	-0.572882	-0.39335	-0.254477	-0.297988	-0.0490338	-0.318065	-0.29891	0.00721511	-0.133578	0.0834555	0.147869	0.362208	-0.362851	-0.183127	-0.346174	-0.375091	-0.265153	-0.720578	0.608458	-0.710523	-0.00419315	-0.523895	-0.382295	-0.292346	-0.196598	-0.273966	-0.383186	-0.343401	-0.0299889	-0.527091	-0.368221	-0.291386	-0.198489	-0.276921	-0.394599	-0.309893	-0.0172662	-0.386465	-0.52706	-0.36826	-0.291417	-0.198487	-0.277051	-0.394607	-0.309824	-0.0173704
8	LH189Ht	0.818356	-0.0921464	0.281389	0.405412	0.0711108	-0.0276905	-0.195138	0.514901	0.157514	0.299812	0.167182	-0.184858	-0.104532	0.0397189	0.309873	0.310371	0.507376	0.29581	-0.126884	-0.00375178	-0.00763197	0.0550009	-0.0640145	0.269014	0.289328	0.212961	0.26833	0.465822	0.833365	0.527801	-0.059253	0.286505	0.290389	0.211183	0.272939	0.467743	0.874725	0.510133	-0.0559068	0.593042	0.286404	0.290317	0.211282	0.272781	0.467582	0.874739	0.510058	-0.0557783
9	LH260	-0.203932	-0.810183	-0.837737	-0.793188	-0.585163	-0.807676	-0.152068	-0.858648	-0.819338	0.230354	-0.624513	0.237264	0.41859	-0.704827	-0.765026	-0.840883	-0.897122	-0.612192	0.147154	0.0111248	-0.0517053	-0.0900984	0.209535	-0.655029	-0.637587	-0.765372	-0.796267	-0.804236	-0.588759	-0.612847	-0.630038	-0.632377	-0.646386	-0.765056	-0.796927	-0.801406	-0.57663	-0.620661	-0.643238	-0.805541	-0.63234	-0.646292	-0.7651	-0.796902	-0.80133	-0.57669	-0.620769	-0.643307
10	MS225	0.302344	0.276989	-0.0309945	-0.00558446	-0.552496	0.441806	0.612542	0.0012743	-0.231453	0.424049	-0.088439	0.172764	-0.242587	1.18594	-0.15208	0.975107	0.270095	0.158453	0.347637	0.44349	-0.239231	0.610958	-0.459303	0.0103525	0.0279409	0.0127504	-0.21039	-0.0519179	-0.224804	0.211689	1.01707	0.0066853	0.0237772	0.00671643	-0.210678	-0.052969	-0.222477	0.240085	1.16562	-0.0758223	0.00672245	0.0239008	0.00683798	-0.210233	-0.0530871	-0.222502	0.240024	1.16545
11	N201	0.78273	1.16276	1.23672	1.26325	0.783479	0.964469	0.0287134	1.38967	1.12571	0.0351588	0.294937	-0.214968	-0.430952	0.676902	1.10442	1.68185	1.58998	1.23318	-0.25638	0.476654	-0.407846	0.523453	-0.0627805	1.12764	1.03053	1.06524	1.05134	1.0757	1.10685	1.4324	1.46095	1.08007	1.03385	1.06803	1.05091	1.07661	1.11974	1.4253	1.41781	1.33674	1.08049	1.03384	1.06824	1.05109	1.0769	1.11991	1.42561	1.41772
12	ND247	0.0421742	-0.189304	0.0582343	0.0405637	0.346518	-0.466042	-0.570364	0.0730189	0.0519901	0.0191833	0.636309	-0.0278792	-0.00226173	0.137502	0.128411	-0.235752	-0.0731068	-0.0376725	0.153509	0.024184	0.049901	0.0285924	-0.121092	-0.132104	0.0136196	0.191879	0.218483	0.305887	-0.0660629	-0.30626	-0.431317	-0.112545	0.020965	0.196259	0.220581	0.299239	-0.0834359	-0.321314	-0.349501	0.0316704	-0.112674	0.0208444	0.19612	0.22059	0.299386	-0.0835046	-0.321461	-0.349482
13	OS602	-0.794587	-0.160921	-0.21736	-0.145321	0.168857	-0.248209	-0.335392	-0.163347	0.130584	-0.407491	0.0223598	0.29462	0.398242	-0.246453	-0.0678219	-0.294189	-0.235876	-0.146247	-0.274004	-0.0900365	0.122839	-0.0748593	-0.0962002	-0.251841	0.0144644	0.00692931	-0.161368	-0.152625	-0.380259	-0.197975	-0.0477675	-0.259775	0.0309107	0.0013527	-0.156601	-0.158306	-0.396122	-0.182008	-0.134601	-0.223196	-0.259757	0.0309081	0.00130126	-0.156805	-0.158171	-0.396061	-0.182172	-0.134346
14	PHR32	-0.1301	-0.405725	-0.580351	-0.475691	-0.574059	-0.762663	-0.0993688	-0.684527	-0.878616	0.993069	-0.405338	-0.0382334	-0.10122	-0.42232	-0.53358	-0.529698	-0.623948	-0.186127	-0.390602	-0.0561985	-0.019276	-0.071528	0.13086	-0.407754	-0.214947	-0.285194	-0.522716	-0.720391	-0.694798	-0.4111	-0.336652	-0.388557	-0.213571	-0.293602	-0.530173	-0.719132	-0.69119	-0.407599	-0.325788	-0.600122	-0.388599	-0.213587	-0.293633	-0.530075	-0.719077	-0.691195	-0.407549	-0.32572
15	PHW86	-0.0931843	0.200963	-0.0751927	0.0568214	-0.192539	0.905875	0.723829	0.224337	0.313196	-0.32309	-0.152931	-0.150783	-0.044694	0.0549489	0.16031	0.0361849	0.119139	-0.193459	-0.0686184	-0.835423	0.963414	-0.603602	-0.731475	-0.0436478	-0.133566	0.0701985	0.239204	0.184757	0.223574	0.0811775	-0.0153246	-0.061402	-0.13205	0.0764849	0.23996	0.185974	0.214615	0.0755806	-0.0369952	0.147117	-0.0614256	-0.132164	0.0763666	0.240023	0.185853	0.214662	0.0756083	-0.0370984
16	W153R	-0.450038	-0.79954	-1.01384	-1.13726	-0.634552	-0.31803	0.346181	-0.868027	-0.63837	-0.153154	-0.341147	0.972532	0.907533	0.126529	-0.882802	-0.619695	-1.01503	-1.35909	3.0062	-0.639853	0.454953	-0.794515	0.362799	-1.09765	-1.17334	-1.09073	-0.898035	-0.835447	-0.835884	-0.649619	-0.286459	-1.09766	-1.1761	-1.08347	-0.896654	-0.835703	-0.823803	-0.643039	-0.256761	-1.06575	-1.09767	-1.17608	-1.08349	-0.896789	-0.835741	-0.824006	-0.643144	-0.256744
17	W22	-0.185474	-0.373794	-0.226391	-0.237845	-0.243547	-0.528271	-0.223101	-0.273976	-0.357683	0.180943	-0.028192	0.0526909	0.100885	0.0277031	-0.356093	-0.069777	-0.153993	-0.166444	-0.388974	0.128322	-0.110579	0.148123	-0.025644	-0.218904	-0.307566	-0.244848	-0.307054	-0.200846	0.0267579	0.177121	-0.159306	-0.226762	-0.303182	-0.246721	-0.308491	-0.197832	0.0457379	0.175886	-0.133106	-0.130834	-0.226761	-0.30319	-0.246602	-0.308348	-0.198004	0.0457012	0.175781	-0.133132
18	W604S	0.386723	0.804104	1.39367	1.12257	1.22974	0.215433	-0.772568	1.14113	1.05847	-0.40774	0.264716	-0.421625	-0.419228	0.575058	0.961284	0.936362	1.20678	1.116	-0.281713	0.810125	-0.84104	0.650266	0.467119	1.0919	0.918503	0.834469	0.916747	1.20164	1.23955	0.612689	0.637557	1.06551	0.902557	0.840109	0.918692	1.20749	1.20197	0.607436	0.608142	1.16783	1.06585	0.902716	0.840116	0.918829	1.20719	1.20209	0.60787	0.608224
19	W819G	-0.36502	0.117749	0.0115692	-0.222437	0.147532	0.160785	0.329162	-0.227502	0.0611309	-0.246194	-0.461212	0.159332	-0.0214603	-0.162862	-0.134704	-0.118959	-0.225809	-0.297204	0.17067	0.21336	-0.0521814	0.331594	-0.375882	0.109187	-0.224943	-0.261593	-0.372922	-0.320671	-0.336856	0.221643	0.0959585	0.0884135	-0.228509	-0.266639	-0.37427	-0.319644	-0.335793	0.248107	0.0164271	-0.261149	0.0882743	-0.228346	-0.26666	-0.374349	-0.319686	-0.335857	0.248195	0.016321
20	W9	-0.203932	0.0625959	0.0690133	-0.171989	0.126263	0.384278	-0.0251686	-0.0811352	0.173465	-0.470406	-0.000642603	-0.149903	-0.191385	0.269465	0.00760194	-0.0965562	-0.218406	-0.3432	0.0810416	-0.377039	0.352266	-0.219354	-0.269342	-0.138767	-0.140304	-0.0989484	0.0337584	-0.132514	-0.402272	-0.455326	0.0396474	-0.148329	-0.141224	-0.0945988	0.0342517	-0.135925	-0.420164	-0.451166	0.0924234	-0.277718	-0.148184	-0.141307	-0.094605	0.0341556	-0.136126	-0.420259	-0.451148	0.0924975
21	WR3	-0.36502	-0.207366	-0.509003	-0.650726	-0.214163	-0.384265	-0.156703	-0.694427	-0.367371	-0.209321	-0.339136	0.146498	0.123793	-0.054003	-0.569085	-0.529445	-0.70915	-0.595702	-0.138398	0.243092	-0.345815	0.0356535	0.51418	-0.487787	-0.522581	-0.654481	-0.625068	-0.568553	-0.639763	-0.557069	-0.28908	-0.477211	-0.52894	-0.654416	-0.622461	-0.569375	-0.655626	-0.552901	-0.266195	-0.716111	-0.477377	-0.528872	-0.654353	-0.622528	-0.56953	-0.65574	-0.553017	-0.266285
22	YONG28	-0.143524	-0.207366	-0.103319	-0.375703	-0.334538	-0.982332	-0.491481	-0.629262	-0.67765	0.378187	-0.188632	-0.217664	-0.331254	0.0103421	-0.430788	-0.373101	-0.521097	-0.167953	-0.313789	0.598741	-0.607614	0.477827	0.326307	-0.149732	-0.190648	-0.245293	-0.44043	-0.559303	-0.624112	-0.51981	-0.228875	-0.151968	-0.191171	-0.252673	-0.441758	-0.559455	-0.623587	-0.520382	-0.161609	-0.53734	-0.151907	-0.191199	-0.252606	-0.441861	-0.559296	-0.623578	-0.520401	-0.161706
