## Supplemental Table S8 for "Identification of phenotypic and transcriptomic signatures underpinning maize crown root systems"

### Sheet: Read Me
Supplemental Table S8. Gene ontology biological process terms enriched among heirarchical clusters from 'Top 100' differentially expressed genes.
Heatmap Values
Up Analysis
Down Analysis
Up and Down Analysis Key
Header	Description
Sample	Genotypes in cluster group of analysis
Count	Number of genes corresponding to gene ontology term
High level GO category	High level gene ontology (GO) biological process term
Genes	EntrezID's corresponding to genes space separated

### Sheet: Heatmap Values
Genes	A239/B73	MS225/B73	N201/B73	ND247/B73	OS602/B73	W153R/B73	W604S/B73	W819G/B73	W9/B73	WR3/B73
Zm00001d051001	0	0	0	0	0	447141	0	0	97206.6	458354
Zm00001d004689	0	0	0	0	48200	0	181806	0	0	437996
Zm00001d031909	0	0	0	0	0	0	76016.6	331897	42133.5	410344
Zm00001d023529	0	58395	0	0	61038.6	270502	4654.64	189983	0	406477
Zm00001d017485	0	212424	0	303093	279353	279744	172841	0	152548	343640
Zm00001d003006	268377	0	0	0	295671	0	0	0	0	343365
Zm00001d024839	0	0	0	0	0	0	0	0	0	308555
Zm00001d033850	0	0	0	0	0	339916	0	0	0	255716
Zm00001d012103	0	0	0	102431	0	0	0	0	89707.3	253326
Zm00001d029546	0	242353	0	0	0	0	222844	0	717793	241414
Zm00001d035156	257980	0	0	351833	0	0	195357	0	157251	235320
Zm00001d014467	0	147710	0	159656	0	245122	0	169825	0	218416
Zm00001d042541	0	110840	0	0	219617	130926	0	339550	31955.8	215075
Zm00001d031344	179380	169248	0	143790	146007	203170	0	170418	0	207706
Zm00001d016625	0	246192	0	202653	0	225001	0	193904	240447	207030
Zm00001d019565	0	130254	0	235384	203699	149779	126708	0	0	198221
Zm00001d049541	0	0	0	0	0	187253	186805	0	100990	196795
Zm00001d043632	0	0	0	0	0	0	170004	0	0	182330
Zm00001d040880	214599	220205	0	0	0	0	168008	204658	157720	176575
Zm00001d028759	0	0	0	36616.5	35968.6	0	0	31882.4	0	176562
Zm00001d026177	76639.6	137120	0	10561.2	97880.9	129975	95268.6	64596.9	94327.4	167003
Zm00001d020910	0	0	0	204624	0	0	0	0	0	156242
Zm00001d023994	118859	0	0	0	84257.5	0	100832	374647	60915.3	142316
Zm00001d002842	0	141862	0	0	0	119445	0	111923	120592	130817
Zm00001d047115	128329	375772	0	124477	169522	483579	113281	0	66573.2	121545
Zm00001d004700	23682.2	0	0	26893.4	153411	195808	0	0	128108	121070
Zm00001d049641	0	0	0	0	133820	0	0	0	105710	112561
Zm00001d012518	0	0	0	0	0	0	112965	0	102764	110309
Zm00001d035201	98862.3	108399	0	0	0	105852	111202	0	0	107882
Zm00001d014954	116802	0	0	0	0	144329	0	0	0	105667
Zm00001d035662	16896.1	106797	0	177683	0	14660	177606	0	0	104353
Zm00001d014957	0	0	0	111116	108883	0	0	0	0	103077
Zm00001d030725	109942	0	0	0	0	123068	93519.7	0	0	98322.3
Zm00001d004058	119146	112683	0	0	83280.2	87463.6	122205	103665	74457.6	93917.9
Zm00001d021891	0	94896.6	0	0	0	134549	0	0	0	92366.4
Zm00001d019312	4975.08	78139.7	0	0	2902.37	86122.2	48460.6	0	0	89638.7
Zm00001d033483	116888	0	0	84746.5	73284.8	104078	0	0	78709.4	88800.4
Zm00001d022421	0	0	0	0	0	91603.9	84499.6	79510.6	53801	86861
Zm00001d031332	151553	67612.6	53720.6	91108	75905.8	60815.8	72257.1	107145	70590.7	80029.2
Zm00001d033210	0	0	0	86279.7	0	95976.5	0	0	0	77126.3
Zm00001d004843	176077	219544	0	207090	161333	126025	57976.4	43896.6	81571.9	77038.7
Zm00001d051161	87591.2	90065.3	0	87822.5	101376	37970.2	48019.9	0	69720.3	75825
Zm00001d016902	82871.8	88539.7	0	0	0	0	0	55469.6	0	75161.9
Zm00001d031257	106927	0	0	113335	85693.9	91456	0	65908	49264.5	74298.5
Zm00001d013669	76714.2	0	0	0	0	70849.6	60303.7	0	0	71208
Zm00001d006010	0	61331.9	0	0	0	45976.2	33766.8	0	58069.5	66115.4
Zm00001d047117	0	79322.1	0	0	0	110637	0	0	0	66002.8
Zm00001d028750	52968.1	150711	0	192929	111297	153465	217818	180100	88451.9	65765.1
Zm00001d028807	63003.4	75533.3	0	67538.2	69982.6	0	0	0	0	65527.3
Zm00001d045320	0	56780.3	0	0	59350.5	32446.3	46684.1	0	0	64789.1
Zm00001d048795	72676.6	0	0	0	59898.4	168854	0	73131.6	0	62887.2
Zm00001d045044	42698.3	38383.3	0	69709.4	35820.6	0	39041.1	36156.1	38886	62036.4
Zm00001d027680	42517.2	69659.5	0	35626.1	41714.1	45553.7	41726.5	18002.4	30784.1	58220.1
Zm00001d049179	83788	59145.1	0	68585.7	0	0	0	0	0	57594.5
Zm00001d023213	17322.2	30310	8729.95	39064	36235.2	29362.2	26716	25062.2	19384.4	52727.2
Zm00001d015905	0	33628.3	0	51701.2	49592	0	0	44186.6	32340.8	50487.5
Zm00001d008287	54651.3	87675.1	0	87441.6	7167.07	166340	85064.2	5584.78	72633	43005.1
Zm00001d005251	0	97541.1	0	97498	0	91434.9	124133	0	100588	42567.1
Zm00001d042664	42996.6	41434.6	0	0	0	48120.3	0	50288.2	37513.4	42304.4
Zm00001d033981	0	49063	0	63586.1	31866.8	29890.3	47496.6	39345.6	52846.8	39101.2
Zm00001d017850	44978.1	56869.3	0	47691.9	35909.4	164418	41699	0	0	38951
Zm00001d017186	35550	35751.5	0	39740.1	26772.9	34410.9	28341	0	27486.4	35435.1
Zm00001d008620	21796.6	0	0	72042.6	60786.8	6115.37	8703.35	58633.9	7566.28	34809.4
Zm00001d003247	0	0	0	68976.2	41240.3	37463.3	39054.9	0	58153.2	32307
Zm00001d028693	0	0	0	110878	93793.9	37991.4	69833.4	91134	109979	31581.2
Zm00001d012561	4218.69	0	0	64576.5	0	105894	49975.4	0	53985.1	18343.2
Zm00001d008548	48717.4	70218.9	2239.55	128020	71093.2	15800.7	0	882.471	37195.3	17066.9
Zm00001d005421	0	55407.2	0	0	70160.3	84210.5	0	0	41832.2	13525.9
Zm00001d043344	25312.2	28987.7	0	24874.5	63156.1	13667.2	22323	76699.3	25695.2	10060
Zm00001d013725	132164	0	0	94364.9	10454.4	10942.2	108392	16640.9	0	7832.75
Zm00001d017288	0	0	0	0	74232.5	121505	0	81515.1	0	3153.12
Zm00001d048611	0	0	0	383116	1.58312e+06	0	514186	0	341470	0
Zm00001d019563	0	0	0	460168	461817	0	0	0	0	0
Zm00001d003157	0	350370	0	379412	358072	435850	375153	0	352954	0
Zm00001d027652	0	237623	0	0	281396	284053	0	0	273675	0
Zm00001d002690	0	0	0	267115	230427	0	0	0	0	0
Zm00001d047253	0	0	0	278390	188062	0	149444	0	0	0
Zm00001d003712	19538.1	0	0	0	178659	35583.2	32527.4	153083	0	0
Zm00001d047787	0	0	0	133915	116850	0	0	0	68749.4	0
Zm00001d017121	0	126491	0	0	116731	0	134764	0	146521	0
Zm00001d040519	0	0	0	0	110882	0	106148	0	105309	0
Zm00001d022042	0	0	0	121430	95837.4	124504	98601.2	0	78106.8	0
Zm00001d048020	114576	69634.1	0	0	83487.5	49567.3	92431.8	94046.2	66456.1	0
Zm00001d016549	0	76207.2	0	79765.9	74380.6	88857.8	69902.2	0	65200.6	0
Zm00001d028709	73955	76906.4	0	91679.4	61704.9	0	60303.7	68025.9	63593.6	0
Zm00001d044533	101217	0	0	0	59853.9	109950	0	0	0	0
Zm00001d025441	51370.1	31454.2	0	38740.2	35805.7	54689.8	34593.1	0	30918	0
Zm00001d005700	51370.1	31454.2	0	38730.6	35761.3	54700.4	34593.1	0	30901.2	0
Zm00001d012276	0	89124.5	0	142400	0	0	118418	0	80701.4	0
Zm00001d026490	0	0	0	114259	0	104120	0	0	80282.9	0
Zm00001d039283	0	57822.9	0	70157	0	0	0	61041.8	69000.5	0
Zm00001d031168	0	1.79541e+06	0	0	0	0	0	0	0	0
Zm00001d012607	203850	0	0	0	0	266943	0	0	0	0
Zm00001d002325	125773	109581	0	0	0	0	104316	121441	0	0
Zm00001d018981	0	0	0	0	0	436684	0	0	0	0
Zm00001d015138	137992	126325	0	0	0	40072.1	0	0	121881	0
Zm00001d031209	172423	108234	0	0	0	0	0	117696	0	0
Zm00001d049239	0	0	0	0	0	0	0	0	379519	0
Zm00001d051362	0	0	0	0	0	0	0	367335	0	0
Zm00001d033707	89359.6	0	0	0	0	104078	90517.6	0	0	0

### Sheet: Up Analysis
Sample	Count	High level GO category	Genes						Found In all Groups
W153R	7	Establishment of localization	541675 542619 542644 100192109 541890 541687 542052						Cellular component organization
W153R	7	Localization	541675 542619 542644 100192109 541890 541687 542052						Cellular component organization or biogenesis
W153R	6	Cellular component organization or biogenesis	541675 542619 542601 100282133 541964 542582						Establishment of localization
W153R	6	Response to stress	103639924 100191411 542619 100127014 542333 542311						Localization
W153R	5	Cellular component organization	541675 542619 542601 541964 542582						Protein folding
W153R	5	Response to chemical	103639924 100216831 542619 100127014 542311						Response to chemical
WR3	5	Response to stimulus	100191411 542619 100127014 542333 542311						Response to stress
WR3	5	Response to stress	100191411 542619 100127014 542333 542311
W153R	3	Catabolic process	542333 100272913 542578
WR3	3	Catabolic process	542333 100272913 542578
W153R	3	Cellular component biogenesis	542619 100282133 541964
ND247 and OS602	3	Cellular component organization	542434 541888 103639303
ND247 and OS602	3	Cellular component organization or biogenesis	542434 541888 103639303
A239 and MS225	3	Establishment of localization	100192109 541894 542052
ND247 and OS602	3	Establishment of localization	542434 541888 541891
A239 and MS225	3	Localization	100192109 541894 542052
ND247 and OS602	3	Localization	542434 541888 541891
W153R	3	Methylation	100216831 100127014 100125646
W153R	3	Regulation of biological quality	100192109 100125646 542052
W153R	3	Response to abiotic stimulus	100191411 542619 542333
WR3	3	Response to abiotic stimulus	100191411 542619 542333
WR3	3	Response to chemical	542619 100127014 542311
ND247 and OS602	2	Cellular component biogenesis	542434 541888
WR3	2	Cellular component organization	542619 542582
WR3	2	Cellular component organization or biogenesis	542619 542582
A239 and MS225	2	Cellular response to stimulus	103639924 100216831
W153R	2	Cellular response to stimulus	103639924 100216831
WR3	2	Establishment of localization	542619 541687
WR3	2	Localization	542619 541687
WR3	2	Methylation	100127014 100125646
W153R	2	Protein folding	103639924 100191411
A239 and MS225	2	Regulation of biological quality	100192109 542052
A239 and MS225	2	Regulation of cellular process	542601 100279803
W153R	2	Regulation of cellular process	542601 541964
A239 and MS225	2	Regulation of metabolic process	542601 100279803
W153R	2	Regulation of metabolic process	542601 541964
ND247 and OS602	2	Response to abiotic stimulus	100191825 542247
A239 and MS225	2	Response to chemical	103639924 100216831
A239 and MS225	2	Response to stimulus	103639924 100216831
ND247 and OS602	2	Response to stimulus	100191825 542247
ND247 and OS602	2	Response to stress	100191825 542247
W153R	1	Anatomical structure development	541675
W153R	1	Anatomical structure morphogenesis	541675
A239 and MS225	1	Catabolic process	542718
W153R	1	Cell growth	541675
WR3	1	Cellular component biogenesis	542619
A239 and MS225	1	Cellular component organization	542601
A239 and MS225	1	Cellular component organization or biogenesis	542601
A239 and MS225	1	Cellular detoxification	100216831
W153R	1	Cellular detoxification	100216831
A239 and MS225	1	Detoxification	100216831
W153R	1	Detoxification	100216831
W153R	1	Developmental growth	541675
W153R	1	Developmental process	541675
W153R	1	Growth	541675
W153R	1	Hormone metabolic process	100125646
WR3	1	Hormone metabolic process	100125646
A239 and MS225	1	Methylation	100216831
W153R	1	Multicellular organismal process	541675
ND247 and OS602	1	Negative regulation of biological process	542729
W153R	1	Negative regulation of biological process	541964
A239 and MS225	1	Positive regulation of biological process	542601
W153R	1	Positive regulation of biological process	542601
A239 and MS225	1	Protein folding	103639924
ND247 and OS602	1	Protein folding	100191825
WR3	1	Protein folding	100191411
WR3	1	Regulation of biological quality	100125646
ND247 and OS602	1	Regulation of cellular process	542729
ND247 and OS602	1	Regulation of metabolic process	542729
ND247 and OS602	1	Regulation of molecular function	542729
ND247 and OS602	1	Response to chemical	542247
A239 and MS225	1	Response to stress	103639924

### Sheet: Down Analysis
Sample	Count	High level GO category	Genes
N201	2	Anatomical structure development	541675 100273935
W819G	1	Anatomical structure development	541675
N201	1	Anatomical structure morphogenesis	541675
W819G	1	Anatomical structure morphogenesis	541675
N201	1	Biological process involved in interspecies interaction between organisms	541856
N201	5	Catabolic process	100285887 542333 542718 100272913 542578
N201	1	Cell growth	541675
W819G	1	Cell growth	541675
N201	5	Cellular component biogenesis	542434 542619 100282133 541964 541888
W819G	2	Cellular component biogenesis	100282133 541964
N201	8	Cellular component organization	541675 542434 542619 542601 541964 541888 542582 103639303
W819G	3	Cellular component organization	541675 542601 541964
N201	9	Cellular component organization or biogenesis	541675 542434 542619 542601 100282133 541964 541888 542582 103639303
W819G	4	Cellular component organization or biogenesis	541675 542601 100282133 541964
N201	2	Cellular detoxification	100285887 100216831
W819G	1	Cellular detoxification	100216831
N201	4	Cellular response to stimulus	100285887 103639924 100216831 542414
W819G	2	Cellular response to stimulus	103639924 100216831
N201	2	Detoxification	100285887 100216831
W819G	1	Detoxification	100216831
N201	1	Developmental growth	541675
W819G	1	Developmental growth	541675
N201	2	Developmental process	541675 100273935
W819G	1	Developmental process	541675
N201	13	Establishment of localization	541675 542434 542619 542644 100273935 100192109 541894 541890 541888 541891 541815 541687 542052
W819G	4	Establishment of localization	541675 542644 100192109 542052
N201	1	Growth	541675
W819G	1	Growth	541675
N201	1	Hormone metabolic process	100125646
N201	1	Intercellular transport	100273935
N201	13	Localization	541675 542434 542619 542644 100273935 100192109 541894 541890 541888 541891 541815 541687 542052
W819G	4	Localization	541675 542644 100192109 542052
N201	3	Methylation	100216831 100127014 100125646
W819G	1	Methylation	100216831
N201	2	Multicellular organismal process	541675 100273935
W819G	1	Multicellular organismal process	541675
N201	2	Negative regulation of biological process	541964 542729
W819G	1	Negative regulation of biological process	541964
N201	1	Positive regulation of biological process	542601
W819G	1	Positive regulation of biological process	542601
N201	3	Protein folding	103639924 100191411 100191825
W819G	1	Protein folding	103639924
N201	3	Regulation of biological quality	100192109 100125646 542052
W819G	2	Regulation of biological quality	100192109 542052
N201	5	Regulation of cellular process	542601 541964 542729 100279803 542414
W819G	2	Regulation of cellular process	542601 541964
N201	1	Regulation of developmental process	100273935
N201	4	Regulation of metabolic process	542601 541964 542729 100279803
W819G	2	Regulation of metabolic process	542601 541964
N201	1	Regulation of molecular function	542729
N201	5	Response to abiotic stimulus	100191411 542619 542333 100191825 542247
N201	1	Response to biotic stimulus	541856
N201	9	Response to chemical	100285887 103639924 100216831 542619 100127014 541856 542247 542414 542311
W819G	2	Response to chemical	103639924 100216831
N201	2	Response to endogenous stimulus	541856 542414
N201	1	Response to external stimulus	541856
N201	1	Response to other organism	541856
N201	12	Response to stimulus	100285887 103639924 100191411 100216831 542619 100127014 541856 542333 100191825 542247 542414 542311
W819G	2	Response to stimulus	103639924 100216831
N201	10	Response to stress	100285887 103639924 100191411 542619 100127014 541856 542333 100191825 542247 542311
W819G	1	Response to stress	103639924
N201	1	Signaling	542414
