## Supplemental Table S4 for "Identification of phenotypic and transcriptomic signatures underpinning maize crown root systems"

### Sheet: Read Me
Supplemental Table S4. Gene ontology (GO) Biological Process (BP) terms enriched in differentially expressed root transcripts
Title	Discription	Comments
Unique_Terms_Per_Genotypes	Statistically significant terms found in all genotypes and gene counts corresponding to the ammount found under those terms
Similar_Terms	Shared Terms Amoung all Genotypes
Root Terms	Terms of interst to root phenotyping

### Sheet: Unique_Terms_Per_Genotypes
	Term	A239	MS225	N201	ND247	OS602	W153R	W604S	W819G	W9	WR3
1	ADP metabolic process	40	47	0	41	53	67	51	23	76	0
2	alkaloid metabolic process	7	0	0	9	11	9	0	0	0	14
3	alpha-amino acid catabolic process	35	43	0	38	47	51	0	24	47	44
4	alpha-amino acid metabolic process	109	136	5	139	128	161	0	64	150	158
5	amine biosynthetic process	48	0	8	58	0	0	0	28	66	54
6	amine metabolic process	131	155	12	154	148	188	0	81	178	171
7	anion transport	134	155	5	140	158	180	126	76	157	171
8	ATP generation from ADP	40	47	0	41	53	67	51	23	76	53
9	auxin metabolic process	28	50	0	41	41	40	0	25	0	45
10	carbohydrate metabolic process	0	434	14	378	428	516	0	0	0	486
11	carboxylic acid biosynthetic process	170	192	11	169	177	253	0	85	0	221
12	carboxylic acid metabolic process	427	474	24	447	473	592	430	244	529	576
13	catabolic process	638	677	20	634	616	844	632	329	751	789
14	cell wall organization	165	172	0	162	173	199	162	87	0	197
15	cell wall organization or biogenesis	233	257	5	246	263	300	236	130	264	286
16	cellular amine metabolic process	93	107	10	116	106	131	91	59	133	120
17	cellular amino acid metabolic process	139	172	8	170	166	207	0	98	184	206
18	cellular biogenic amine biosynthetic process	13	21	7	19	18	17	15	12	25	19
19	cellular biogenic amine metabolic process	49	62	8	64	59	75	47	39	75	63
20	cellular catabolic process	470	0	14	0	449	631	0	259	564	589
21	cellular detoxification	66	66	0	48	46	68	59	21	73	69
22	cellular glucan metabolic process	95	0	0	84	0	0	0	51	114	142
23	cellular ketone metabolic process	0	182	15	180	193	241	171	91	201	204
24	cellular lipid metabolic process	306	299	17	285	270	373	266	155	0	367
25	cellular modified amino acid biosynthetic process	25	25	0	30	26	48	23	10	39	27
26	cellular modified amino acid metabolic process	69	74	5	84	81	102	75	46	86	97
27	cellular oxidant detoxification	66	66	0	48	46	68	59	21	73	69
28	cellular polysaccharide metabolic process	0	144	0	124	142	171	0	72	0	184
29	cellular response to acid chemical	0	167	11	159	144	207	0	90	0	213
30	cellular response to alcohol	75	0	11	80	0	0	0	50	87	103
31	cellular response to chemical stimulus	360	393	25	373	355	463	327	193	0	457
32	cellular response to external stimulus	89	95	0	111	113	121	86	53	108	126
33	cellular response to extracellular stimulus	89	95	0	111	113	121	86	53	108	126
34	cellular response to hydrogen peroxide	40	0	0	31	36	43	37	17	38	43
35	cellular response to iron ion starvation	23	30	0	31	29	30	21	17	29	37
36	cellular response to lipid	89	0	12	97	0	0	0	58	101	124
37	cellular response to nutrient levels	74	81	0	93	100	105	76	49	99	109
38	cellular response to oxidative stress	58	0	0	47	58	64	51	25	62	63
39	cellular response to oxygen-containing compound	219	237	18	225	208	286	0	119	241	283
40	cellular response to reactive oxygen species	51	37	0	39	45	53	45	0	52	52
41	cellular response to starvation	68	77	0	88	92	99	70	44	90	102
42	chemical homeostasis	121	139	9	151	128	155	0	74	132	160
43	cofactor metabolic process	177	0	6	181	194	0	0	88	243	215
44	cysteine biosynthetic process	41	0	0	54	42	0	44	20	46	53
45	cysteine metabolic process	41	0	0	55	42	45	45	20	0	54
46	defense response	384	405	19	390	365	478	341	214	419	444
47	defense response to bacterium	111	110	7	108	125	138	0	58	134	132
48	defense response to fungus	103	99	7	97	99	117	90	52	110	123
49	defense response to fungus, incompatible interaction	18	19	0	21	0	0	21	14	26	27
50	defense response to other organism	230	236	10	235	240	280	209	128	271	274
51	defense response, incompatible interaction	118	106	7	117	114	139	112	78	129	144
52	detoxification	67	69	0	53	52	72	60	23	76	73
53	developmental growth involved in morphogenesis	120	139	0	105	0	0	0	62	112	160
54	dicarboxylic acid metabolic process	40	47	0	35	55	53	46	22	53	53
55	external encapsulating structure organization	171	179	0	168	177	0	168	88	194	200
56	flavone biosynthetic process	12	0	0	8	0	0	0	7	6	18
57	flavone metabolic process	12	0	0	8	0	0	0	7	6	18
58	flavonoid biosynthetic process	75	78	5	81	75	94	79	43	68	92
59	flavonoid metabolic process	79	83	5	84	82	101	80	45	73	98
60	fluid transport	35	44	0	54	57	66	45	25	57	52
61	generation of precursor metabolites and energy	130	0	0	0	138	177	0	52	183	178
62	glucan metabolic process	98	107	0	87	106	0	0	53	118	143
63	glutamate metabolic process	10	0	0	0	14	10	0	7	15	13
64	glutathione metabolic process	37	35	0	42	38	48	39	23	36	50
65	glycolytic process	40	0	0	0	53	67	51	23	76	0
66	glycoside biosynthetic process	33	42	5	35	35	45	42	22	46	54
67	glycoside catabolic process	5	0	0	0	0	8	0	0	6	11
68	glycoside metabolic process	49	56	5	48	51	64	55	30	63	78
69	hemicellulose metabolic process	55	58	0	60	60	65	0	31	54	61
70	hormone metabolic process	63	99	5	0	81	91	0	46	0	97
71	hydrogen peroxide catabolic process	52	53	5	44	43	64	56	21	56	67
72	hydrogen peroxide metabolic process	92	93	6	84	83	117	101	42	96	119
73	hyperosmotic response	48	64	0	65	65	87	55	29	69	75
74	immune response	217	199	9	219	205	260	200	138	0	254
75	immune system process	245	0	10	259	230	310	0	157	264	300
76	indole-containing compound metabolic process	25	42	5	33	40	42	23	21	42	44
77	innate immune response	193	0	9	200	182	224	181	125	206	227
78	inorganic anion transport	83	97	0	85	97	102	73	44	98	101
79	ion homeostasis	89	103	6	114	104	120	0	63	0	119
80	ion transport	310	336	15	322	329	413	0	174	0	371
81	iron ion transport	28	37	0	41	39	34	0	20	42	48
82	lignin biosynthetic process	20	19	0	16	18	25	21	14	21	26
83	lignin metabolic process	29	28	0	26	30	42	37	17	32	35
84	lipid metabolic process	412	443	23	390	388	523	374	217	0	522
85	metal ion transport	155	174	8	172	169	203	0	98	172	197
86	monocarboxylic acid metabolic process	289	292	18	293	297	387	0	150	343	368
87	multi-organism process	538	595	19	528	509	662	509	298	602	634
88	nicotianamine biosynthetic process	0	0	0	5	7	0	0	5	7	5
89	nicotianamine metabolic process	0	0	0	5	7	0	0	5	7	5
90	nicotinamide nucleotide metabolic process	75	75	0	65	88	0	91	39	117	0
91	nitrate transport	46	61	0	50	67	64	46	28	60	69
92	nitrogen compound transport	159	188	7	164	172	221	0	86	184	210
93	nucleoside diphosphate metabolic process	41	50	0	44	56	73	0	25	79	55
94	nucleoside diphosphate phosphorylation	0	49	0	43	55	69	52	0	78	0
95	nucleotide phosphorylation	45	0	0	45	59	75	0	26	82	59
96	organic acid biosynthetic process	226	245	14	230	222	316	213	108	261	291
97	organic acid metabolic process	505	553	31	514	540	678	501	273	613	670
98	organic hydroxy compound metabolic process	117	127	7	94	124	148	124	67	0	167
99	organonitrogen compound metabolic process	731	792	29	743	741	935	720	385	865	898
100	oxalate metabolic process	17	16	0	11	17	16	19	6	17	19
101	oxaloacetate metabolic process	0	0	0	0	7	0	0	0	0	0
102	oxidation-reduction process	492	534	22	486	483	624	479	219	554	628
103	oxidoreduction coenzyme metabolic process	0	91	0	80	105	0	104	46	128	0
104	oxoacid metabolic process	446	495	26	461	491	609	451	254	549	604
105	phenylpropanoid biosynthetic process	74	75	0	74	71	105	74	42	74	92
106	phenylpropanoid metabolic process	118	124	0	125	116	161	120	67	125	143
107	plant-type secondary cell wall biogenesis	21	0	0	29	22	0	31	13	19	26
108	polysaccharide metabolic process	0	181	0	159	190	0	0	0	0	224
109	positive regulation of flavonoid biosynthetic process	37	38	0	39	28	43	33	22	29	41
110	positive regulation of secondary metabolite biosynthetic process	35	37	0	36	24	40	31	21	0	38
111	purine nucleoside diphosphate metabolic process	40	47	0	41	53	69	51	24	76	53
112	purine ribonucleoside diphosphate metabolic process	40	0	0	41	53	69	51	24	76	53
113	pyridine nucleotide metabolic process	76	78	0	65	90	97	93	39	118	97
114	pyridine-containing compound metabolic process	77	0	0	0	91	98	93	39	118	0
115	reactive oxygen species metabolic process	110	103	6	101	99	133	115	48	116	136
116	regulation of flavonoid biosynthetic process	41	43	0	42	32	49	38	26	33	44
117	regulation of phenylpropanoid metabolic process	45	46	0	45	33	54	37	28	0	50
118	regulation of secondary metabolic process	48	52	0	48	36	63	42	32	0	55
119	regulation of secondary metabolite biosynthetic process	39	45	0	41	28	49	38	26	0	45
120	response to abiotic stimulus	659	683	29	642	625	868	658	323	717	789
121	response to acid chemical	321	351	16	347	318	448	319	190	347	425
122	response to auxin	96	105	0	101	100	113	83	52	0	137
123	response to bacterium	135	144	10	140	154	180	0	85	172	170
124	response to biotic stimulus	371	416	21	372	360	475	356	214	434	449
125	response to cadmium ion	120	136	7	122	133	179	133	73	177	178
126	response to chemical	986	1085	45	1006	966	1282	935	524	1126	1227
127	response to cold	145	154	5	146	129	183	159	76	145	156
128	response to cyclopentenone	0	35	0	37	42	42	31	0	38	53
129	response to decreased oxygen levels	27	24	0	27	27	28	31	0	0	42
130	response to desiccation	16	18	0	16	15	18	17	7	0	24
131	response to endogenous stimulus	0	494	26	478	444	578	0	249	0	563
132	response to external biotic stimulus	342	386	17	344	342	437	327	199	406	417
133	response to external stimulus	474	520	19	490	500	617	458	277	552	593
134	response to extracellular stimulus	93	100	0	117	116	128	92	56	113	133
135	response to fructose	32	0	0	47	42	46	44	18	46	54
136	response to fungus	139	151	11	130	126	170	127	71	152	163
137	response to growth hormone	0	9	0	8	8	10	8	8	0	13
138	response to hexose	38	43	0	54	47	57	49	21	52	60
139	response to hormone	0	447	24	430	406	514	0	223	0	521
140	response to hydrogen peroxide	81	82	0	72	74	95	77	38	82	94
141	response to hypoxia	0	22	0	26	25	0	29	15	0	39
142	response to inorganic substance	376	415	16	384	391	499	374	202	443	487
143	response to jasmonic acid	93	115	0	98	101	147	0	49	100	143
144	response to karrikin	58	0	0	59	64	85	55	28	58	80
145	response to light intensity	74	69	0	62	0	79	63	27	0	67
146	response to metal ion	164	179	9	160	178	234	175	98	222	220
147	response to monosaccharide	39	43	0	55	48	58	50	21	54	63
148	response to nitrate	43	66	0	52	66	61	43	28	63	66
149	response to nitrogen compound	154	196	6	168	178	214	0	88	177	200
150	response to nutrient levels	79	87	0	100	105	113	83	52	104	118
151	response to organic cyclic compound	169	209	12	191	179	223	178	99	0	236
152	response to organic substance	585	660	33	646	586	781	0	330	0	761
153	response to osmotic stress	238	279	12	260	250	333	257	136	281	293
154	response to other organism	341	384	17	344	342	435	327	198	406	416
155	response to oxidative stress	178	197	9	154	172	247	162	88	191	229
156	response to oxygen levels	27	24	0	27	27	28	31	15	28	42
157	response to oxygen-containing compound	544	600	29	579	544	719	531	293	589	687
158	response to reactive oxygen species	106	104	5	93	95	130	98	47	112	127
159	response to salicylic acid	93	0	5	99	97	134	104	60	0	136
160	response to salt stress	225	260	12	239	235	307	241	129	268	279
161	response to starvation	71	82	0	92	95	100	75	48	94	106
162	response to stimulus	2190	2334	87	2219	2037	2756	2123	1131	2497	2574
163	response to stress	1182	1291	49	1194	1123	1544	1160	599	1355	1406
164	response to temperature stimulus	213	237	8	217	196	277	226	109	234	247
165	response to toxic substance	89	94	0	75	81	106	90	40	103	101
166	response to transition metal nanoparticle	44	43	0	36	43	44	42	21	47	45
167	response to water	127	143	0	133	125	176	123	63	125	159
168	response to water deprivation	119	139	0	127	119	168	120	63	118	155
169	ribonucleoside diphosphate metabolic process	40	47	0	41	53	69	51	24	76	0
170	root hair cell development	50	0	0	39	55	0	0	28	45	82
171	root hair elongation	0	57	0	37	51	65	0	0	0	78
172	secondary metabolic process	255	247	18	245	244	315	244	139	252	312
173	secondary metabolite biosynthetic process	146	148	8	145	135	185	144	78	145	182
174	secondary metabolite catabolic process	59	50	5	51	54	71	54	32	0	76
175	serine family amino acid biosynthetic process	46	0	0	58	45	53	47	21	0	59
176	single-organism biosynthetic process	675	729	45	675	692	919	660	370	773	851
177	single-organism carbohydrate catabolic process	83	0	0	78	104	0	0	47	133	109
178	single-organism catabolic process	329	374	11	337	351	474	340	196	428	446
179	single-organism cellular process	2006	2079	82	1992	1894	2525	0	1046	2231	2363
180	single-organism metabolic process	1788	1921	84	1757	1713	2285	1701	908	2019	2140
181	single-organism process	2731	2915	111	2763	2575	3476	2626	1418	3108	3215
182	small molecule biosynthetic process	356	380	23	357	380	509	353	199	436	465
183	small molecule catabolic process	145	0	0	148	160	213	0	96	212	205
184	small molecule metabolic process	911	960	51	897	925	1221	913	485	1075	1134
185	sulfate assimilation	5	10	0	0	8	5	8	0	0	0
186	sulfur compound metabolic process	123	0	5	129	142	0	146	67	150	160
187	systemic acquired resistance	88	0	0	85	85	111	82	56	0	105
188	systemic acquired resistance, salicylic acid mediated signaling pathway	42	47	0	48	47	71	53	24	0	65
189	terpenoid biosynthetic process	56	40	10	44	42	59	42	30	0	0
190	terpenoid metabolic process	61	44	10	47	0	0	0	31	46	0
191	toxin catabolic process	59	50	5	51	54	71	54	32	0	76
192	toxin metabolic process	68	55	7	57	61	79	62	36	62	81
193	transition metal ion transport	52	69	0	68	77	0	0	34	74	82
194	tricarboxylic acid biosynthetic process	0	0	0	5	7	0	0	5	7	5
195	water transport	35	44	0	54	57	66	45	25	57	52

### Sheet: Similar_Terms
	Term	A239	MS225 GO Annotation	N201	ND247	OS602	W153R	W604S	W819G	W9	WR3
1	secondary metabolic process	255	247	18	245	244	315	244	139	252	312
2	single-organism metabolic process	1788	1921	84	1757	1713	2285	1701	908	2019	2140
3	small molecule metabolic process	911	960	51	897	925	1221	913	485	1075	1134

### Sheet: Root Terms
	Term	A239	MS225	N201	ND247	OS602	W153R	W604S	W819G	W9	WR3
9	auxin metabolic process	28	50	0	41	41	40	0	25	0	45
14	cell wall organization	165	172	0	162	173	199	162	87	0	197
15	cell wall organization or biogenesis	233	257	5	246	263	300	236	130	264	286
47	defense response to bacterium	111	110	7	108	125	138	0	58	134	132
48	defense response to fungus	103	99	7	97	99	117	90	52	110	123
50	defense response to other organism	230	236	10	235	240	280	209	128	271	274
53	developmental growth involved in morphogenesis	120	139	0	105	0	0	0	62	112	160
69	hemicellulose metabolic process	55	58	0	60	60	65	0	31	54	61
70	hormone metabolic process	63	99	5	0	81	91	0	46	0	97
91	nitrate transport	46	61	0	50	67	64	46	28	60	69
107	plant-type secondary cell wall biogenesis	21	0	0	29	22	0	31	13	19	26
120	response to abiotic stimulus	659	683	29	642	625	868	658	323	717	789
122	response to auxin	96	105	0	101	100	113	83	52	0	137
143	response to jasmonic acid	93	115	0	98	101	147	0	49	100	143
144	response to karrikin	58	0	0	59	64	85	55	28	58	80
155	response to oxidative stress	178	197	9	154	172	247	162	88	191	229
159	response to salicylic acid	93	0	5	99	97	134	104	60	0	136
160	response to salt stress	225	260	12	239	235	307	241	129	268	279
170	root hair cell development	50	0	0	39	55	0	0	28	45	82
171	root hair elongation	0	57	0	37	51	65	0	0	0	78
195	water transport	35	44	0	54	57	66	45	25	57	52
